# Defining Cardiac Recovery at Single Cell Resolution

**DOI:** 10.1101/2022.09.11.507463

**Authors:** Junedh M. Amrute, Lulu Lai, Pan Ma, Andrew L. Koenig, Kenji Kamimoto, Andrea Bredemeyer, Thirupura S. Shankar, Christoph Kuppe, Farid F. Kadyrov, Linda J. Schulte, Dylan Stoutenburg, Benjamin J. Kopecky, Sutip Navankasattusas, Joseph Visker, Samantha A. Morris, Rafael Kramann, Florian Leuschner, Douglas L. Mann, Stavros G. Drakos, Kory J. Lavine

**Author notes:** These authors contributed equally (Junedh M. Amrute, Lulu Lai). Correspondence should be addressed to: Kory J. Lavine, MD, PhD, Affiliation: Division of Cardiology, Department of Medicine, Washington University School of Medicine. Address: 660 S Euclid, Campus Box 8086, St. Louis, MO 63110.

## Abstract

Recovery of cardiac function is the ultimate goal of heart failure therapy. Unfortunately, cardiac recovery remains a rare and poorly understood phemomenon. Herein, we performed single nucleus RNA-sequencing (snRNA-seq) from non-diseased donors and heart failure patients. By comparing patients who recovered LV systolic function following LV assist device implantation to those who did not recover and donors, we defined the cellular and transcriptional landscape and predictors of cardiac recovery. We sequenced 40 hearts and recovered 185,881 nuclei with 13 distinct cell types. Using pseudobulk differential expression analysis to explicate cell specific signatures of cardiac recovery, we observed that recovered cardiomyocytes do not revert to a normal state, and instead, retain transcriptional signatures observed in heart failure. Macrophages and fibroblasts displayed the strongest signatures of recovery. While some evidence of reversion to a normal state was observed, many heart failure associated genes remained elevated and recovery signatures were predominately indicative of a biological state that was unique from donor and heart failure conditions. Acquisition of recovery states was associated with improved LV systolic function. Pro-inflammatory macrophages and inflammatory signaling in fibroblasts were identified as negative predictors of recovery. We identified downregulation of *RUNX1* transcriptional activity in macrophages and fibroblasts as a central event associated with and predictive of cardiac recovery. *In silico* perturbation of *RUNX1* in macrophages and fibroblasts recapitulated the transcriptional state of cardiac recovery. This prediction was corroborated in a mouse model of cardiac recovery mediated by BRD4 inhibition where we observed a decrease in macrophage and fibroblast *Runx1* expression, diminished chromatin accessibility within peaks linked to the *Runx1* locus, and acquisition of recovery signatures. These findings suggest that cardiac recovery is a unique biological state and identify RUNX1 as a possible therapeutic target to facilitate cardiac recovery.
