## Supplemental Table 1 for "Defining Cardiac Recovery at Single Cell Resolution"

### Sheet: donor_lvad
Sample	Condition	Age	Sex	BMI	EF	HTN	DM
H_ZC-11-292	Donor	68	male	24.7		1	0
TWCM-11-41	Donor	60	male	23.3	62.5	1	1
TWCM-11-74	Donor	65	male	23.7	55	1	0
TWCM-11-78	Donor	27	male	24.54	47.5	1	1
TWCM-11-82	Donor	44	male	25.81	60	0	0
TWCM-11-103	Donor	46	male	29.9	60	1	0
TWCM-11-192	Donor	63	male	25.6	70	0	0
TWCM-13-1	Donor	61	female	42.76	65	1	1
TWCM-13-80	Donor	46	male	32.87	65	0	0
TWCM-13-104	Donor	48	female	22.88	50	0	0
TWCM-13-152	Donor	35	male	23.81	74	0	0
TWCM-13-168	Donor	66	male	26.5	66	1	1
TWCM-13-192	Donor	21	male	30.56	65	0	1
TWCM-14-173	Donor	63	female	22.51	60	0	0
DONOR AVERAGE		50.9286		27.1029	61.5385
190	Responder	18	Male	22.18	12	0	0
229	Responder	60	Male	26.904	35	1	0
239	Responder	44	Male	29.758	15	0	0
296	Responder	60	Female	26.968	25	1	1
359	Non Responder	46	Male	25.448	15	0	0
363	Non Responder	64	Male	26.646	24	1	0
370	Non Responder	67	Female	24.242	13	0	0
371	Non Responder	61	Male	24.205	11	1	1
373	Non Responder	69	Male	23.755	10	0	0
376	Non Responder	37	Male	22.498	10	0	0
397	Non Responder	47	Female	26.523	15	1	0
410	Non Responder	58	Male	27.335	23	0	0
463	Responder	29	Male	38.729	5	1	0
BASELINE LVAD AVERAGE		50.7692		26.5532	16.3846
