## Supplemental Table 2 for "Defining Cardiac Recovery at Single Cell Resolution"

### Sheet: Sheet1
LVAD ID	Baseline LVEF	Baseline LVEDD	Post-LVAD LVEF (max)	Post-LVAD LVEDD (at LVEF max)	Absolute LVEF change	Relative LVEF change (%)	Responder vs Non-Responder
190	12	6.81	50	4.83	38	316.667	Responder
229	35	5.3	46	5	11	31.4286	Responder
239	15	8.83	40	4.54	25	166.667	Responder
296	25	5.6	40	4.3	15	60	Responder
359	15	7.5	21	7.8	6	40	Non Responder
363	24	8.7	20	7.7	-4	-16.6667	Non Responder
370	13	8.67	18	7.3	5	38.4615	Non Responder
371	11	6.4	30	4.8	19	172.727	Non Responder
373	10	9.6	25	8.31	15	150	Non Responder
376	10	6.51	23	5.84	13	130	Non Responder
397	15	5.55	20	4.12	5	33.3333	Non Responder
410	23	6.23	13	5.73	-10	-43.4783	Non Responder
463	5	7.71	48	5.86	43	860	Responder
